# Deep Mutational Scanning in Disease-related Genes with Saturation Mutagenesis-Reinforced Functional Assays (SMuRF)

**DOI:** 10.1101/2023.07.12.548370

**Authors:** Kaiyue Ma, Shushu Huang, Kenneth K. Ng, Nicole J. Lake, Soumya Joseph, Jenny Xu, Angela Lek, Lin Ge, Keryn G. Woodman, Katherine E. Koczwara, Justin Cohen, Vincent Ho, Christine L. O’Connor, Melinda A. Brindley, Kevin P. Campbell, Monkol Lek

## Abstract

Interpretation of disease-causing genetic variants remains a challenge in human genetics. Current costs and complexity of deep mutational scanning methods hamper crowd-sourcing approaches toward genome-wide resolution of variants in disease-related genes. Our framework, Saturation Mutagenesis-Reinforced Functional assays (SMuRF), addresses these issues by offering simple and cost-effective saturation mutagenesis, as well as streamlining functional assays to enhance the interpretation of unresolved variants. Applying SMuRF to neuromuscular disease genes *FKRP* and *LARGE1*, we generated functional scores for all possible coding single nucleotide variants, which aid in resolving clinically reported variants of uncertain significance. SMuRF also demonstrates utility in predicting disease severity, resolving critical structural regions, and providing training datasets for the development of computational predictors. Our approach opens new directions for enabling variant-to-function insights for disease genes in a manner that is broadly useful for crowd-sourcing implementation across standard research laboratories.
