## Supplementary material for "Deep Mutational Scanning in Disease-related Genes with Saturation Mutagenesis-Reinforced Functional Assays (SMuRF)": Table S1

### Sheet: Datasets
SRA	Datasets	Collection_Date	Seq_file_ID	In_SubmisionV1	Biological_transduction_replicate	Antibody	Sequencing_platform	PhiX_Spike_In	DMS_Operator	Note
SRR29287944	FKRP-rep0	2021-10-12	2111UNHX-0877	N/A	1st Replicate	Sigma-Aldrich, 05-593	HiSeq X	0.35	K.M.	Blk6 needs to be removed due to experimental design
SRR29287945	FKRP-rep1-0	2022-04-20	AN00007150	N/A	2nd Replicate	Sigma-Aldrich, 05-593	HiSeq X	0.25	K.M.
SRR25223778	FKRP-rep1-1	2022-04-20	AN00009106	FKRP-1	2nd Replicate	Sigma-Aldrich, 05-593	HiSeq X	0.35	K.M.
SRR25223777	FKRP-rep2	2022-10-19	AN00012059	FKRP-2	3rd Replicate	Home Brew, K.P.C.	HiSeq X	0.35	K.M.
SRR25223776	LARGE1-rep1	2022-08-03	AN00010383	LARGE1	1st Replicate	Sigma-Aldrich, 05-593	HiSeq X	0.35	K.M.
SRR29287943	LARGE1-rep2	2024-02-20	AN00018416-SH_batch1	N/A	2nd Replicate	Home Brew, K.P.C.	NovaSeq X Plus	0.35	S.H.
SRR29287942	LARGE1-rep3	2024-02-28	AN00018416-SH_batch2	N/A	3rd Replicate	Home Brew, K.P.C.	NovaSeq X Plus	0.35	S.H.
