## Supplementary material for "Deep Mutational Scanning in Disease-related Genes with Saturation Mutagenesis-Reinforced Functional Assays (SMuRF)": Table S5

### Sheet: FKRP ROC
All variants - FKRP
4455
Missense variants					Non-missense
3126					1329
High confidence				Low confidence
3034				92
Scored by all predictors			Not scored by all
2962			72
ClinVar +	Present in gnomAD v3 and not ClinVar +	Excluded
35	222	2705
	Positive reference set
	Negative reference set

### Sheet: LARGE1 ROC
All variants - LARGE1
6804
Missense variants					Non-missense
4993					1811
High confidence				Low confidence
4750				243
Scored by all predictors			Not scored by all
3992			758
ClinVar +	Present in gnomAD v3 and not ClinVar +	Excluded
4	178	3810
	Positive reference set
	Negative reference set
